# Mechanism of cellular production and *in vivo* seeding effects of hexameric β-amyloid assemblies

**DOI:** 10.1101/2020.12.23.424094

**Authors:** Céline Vrancx, Devkee M Vadukul, Sabrina Contino, Nuria Suelves, Ludovic D’Auria, Florian Perrin, Vincent Van Pesch, Bernard Hanseeuw, Loïc Quinton, Pascal Kienlen-Campard

## Abstract

**Background:** The β-amyloid peptide (Aβ) plays a key role in Alzheimer’s disease. After its production by catabolism of the amyloid precursor protein (APP) through the action of presenilin 1 (PS1)- or presenilin 2 (PS2)-dependent γ-secretases, monomeric Aβ can assemble in oligomers. In a pathological context, this eventually leads to the formation of fibrils, which deposit in senile plaques. Many studies suggest that Aβ toxicity is related to its soluble oligomeric intermediates. Among these, our interest focuses on hexameric Aβ, which acts as a nucleus for Aβ self-assembly.

**Methods:** Biochemical analyses were used to identify hexameric Aβ in a wide range of models; cell lines, cerebrospinal fluid from cognitively impaired patients and transgenic mice exhibiting human Aβ pathology (5xFAD). We isolated this assembly and assessed both its effect on primary neuron viability *in vitro*, and its contribution to amyloid deposition *in vivo* following intracerebral injection. In both cases, we used wild-type mice (C57BL/6) to mimic an environment where hexameric Aβ is present alone and 5xFAD mice to incubate hexameric Aβ in a context where human Aβ species are pre-existing. Using CRISPR-Cas9, we produced stable *knockdown* human cell lines for either PS1 or PS2 to elucidate their contribution to the formation of hexameric Aβ.

**Results:** In WT mice, we found that neither *in vitro* or *in vivo* exposure to hexameric Aβ was sufficient to induce cytotoxic effects or amyloid deposition. In 5xFAD mice, we observed a significant increase in neuronal death *in vitro* following exposure to 5μM hexameric Aβ, as well as a 1.47-fold aggravation of amyloid deposition *in vivo*. At the cellular level, we found hexameric Aβ in extracellular vesicles and observed a strong decrease in its excretion when PS2 was knocked down by 60%.

**Conclusions:** Our results indicate the absence of cytotoxic effects of cell-derived hexameric Aβ by itself, but its capacity to aggravate amyloid deposition by seeding other Aβ species. We propose an important role for PS2 in the formation of this particular assembly in vesicular entities, in line with previous reports linking the restricted location of PS2 in acidic compartments to the production of more aggregation-prone Aβ.
