## Additional FIle 2 for "Mechanism of cellular production and *in vivo* seeding effects of hexameric β-amyloid assemblies"

### Sheet: Sheet1
Inclusion n°	Age	Sex	Classification	Clinical diagnosis		Clinical measurements (pg/ml)					ECLIA	Western blot
					MMSE	Aβ42	Total Tau	pTau 181	Amyloid-PET	Tau-PET	Aβ42/Aβ40	hexameric Aβ / sAPP
				Threshold:	≥26/30	>437pg/ml	<381pg/ml	<61pg/ml
1258	74	M	Non-AD	MCI non due to AD	25/30	597	128	21	N/A	N/A	0.069	0.079
1506	77	F		non AD dementia	20/30	544	227	28	N/A	N/A	0.065	0.055
1523	84	M	Pre-clinical AD	preclinical AD	26/30	247	307	24	N/A	N/A	0.052	0.075
1268	71	M		preclinical AD	27/30	319	199	12	N/A	N/A	0.080	0.084
1556	72	M		preclinical AD	30/30	337	249	36	N/A	Braak 1	0.052	0.092
1272	82	F	Symptomatic AD	MCI due to AD	27/30	385	450	59	N/A	Braak 4	0.033	0.140
1329	78	M		MCI due to AD	27/30	442	633	99	+	Braak 5	0.039	0.224
1633	73	F		mild AD dementia	22/30	329	874	109	N/A	Braak 6	0.032	0.143
N/A = non acquired
